# A comprehensive functional landscape of α-tubulin TUBA1A variants illuminates microtubule biology and refines clinical classification

**DOI:** 10.1101/2025.09.29.679168

**Authors:** Kaiming Xu, Zhengyang Guo, Zihan Chen, Ming Li, Zongxian Chen, Deyang Zhang, Yang Wang, Yongping Chai, Jinxiang Zhang, Hui Wang, Wei Li, Guangshuo Ou

**Affiliations:** Tsinghua-Peking Center for Life Sciences, Beijing Frontier Research Center for Biological Structure, McGovern Institute for Brain Research, State Key Laboratory of Membrane Biology, School of Life Sciences and MOE Key Laboratory for Protein Science, Tsinghua University, Beijing, China; Department of Medical Genetics, School of Basic Medicine, Tongji Medical College, Huazhong University of Science and Technology, Wuhan, China; Department of Emergency Surgery, Union Hospital, Tongji Medical College, Huazhong University of Science and Technology, Wuhan, China; School of Medicine, Tsinghua University, Beijing, China

## Abstract

Missense variant interpretation in highly conserved, paralog-rich gene families remains a critical bottleneck for precision medicine. Here, we developed an integrated experimental-computational platform to systematically assess the functional impact of all possible missense mutations in the α-tubulin TUBA1A. Combining high-throughput comprehensive mutagenesis, high-content imaging, convolutional neural network– driven phenotyping, and machine learning–guided prediction, we quantified microtubule assembly phenotypes for every coding variant. This approach outperforms conservation-based predictors and enables functional reinterpretation of disease-associated variants. Structural mapping of the TUBA1A mutational landscape reveals distinct domains critical for GTP binding, chaperone-assisted folding or protofilament interaction, illuminating diverse mechanisms of tubulin-related diseases. Integration with ACMG-AMP guidelines demonstrates this mutational landscape improves clinical variant classification in redundant gene families. This framework is broadly applicable to other structurally conserved proteins, linking variant effect prediction to mechanistic insight and clinical translation.
