## Supplementary material for "A comprehensive functional landscape of α-tubulin TUBA1A variants illuminates microtubule biology and refines clinical classification": Table S2

### Sheet: variant
Variant (cDNA, protein; transcript NM_006009.4)	Sanger sequence chromatogram
c.122C>T (p.T41I)
c.176G>A (p.G59D)
c.181C>G (p.H61D)
c.191G>A (p.R64Q)
c.212A>C (p.E71A)
c.279C>G (p.I93M)
c.281C>G (p.T94R)
c.298G>C (p.A100P)
c.302A>T (p.N101I)
c.311C>A (p.A104D)
c.310G>A (p.A104T)
c.311C>T (p.A104V)
c.314G>C (p.R105P)
c.319C>G (p.H107D)
c.345T>G (p.I115M)
c.347A>G (p.D116G)
c.353T>G (p.V118G)
c.361C>G (p.R121G)
c.362G>T (p.R121L)
c.371A>T (p.K124M)
c.401G>T (p.G134V)
c.417C>A (p.H139Q)
c.419G>C (p.S140T)
c.428G>A (p.G143E)
c.431G>A (p.G144E)
c.482A>G (p.Y161C)
c.496A>C (p.K166Q)
c.497A>C (p.K166T)
c.506T>A (p.F169Y)
c.514T>C (p.Y172H)
c.533C>G (p.S178C)
c.538G>T (p.A180S)
c.542T>G (p.V181G)
c.550C>G (p.P184A)
c.551C>G (p.P184R)
c.557A>T (p.N186I)
c.560C>A (p.S187Y)
c.578C>T (p.T193I)
c.647A>G (p.N216S)
c.670T>A (p.Y224N)
c.676A>T (p.N226Y)
c.683A>T (p.N228I)
c.682A>T (p.N228Y)
c.692T>G (p.I231R)
c.728G>T (p.R243I)
c.729A>T (p.R243S)
c.731T>C (p.F244S)
c.734A>G (p.D245G)
c.745A>G (p.N249D)
c.755T>G (p.L252R)
c.757A>C (p.T253P)
c.768G>T (p.Q256H)
c.778G>A (p.V260M)
c.781C>T (p.P261S)
c.787C>A (p.P263T)
c.790C>T (p.R264C)
c.791G>A (p.R264H)
c.794T>A (p.I265N)
c.797A>T (p.H266L)
c.799T>C (p.F267L)
c.809C>A (p.A270D)
c.878A>T (p.N293I)
c.884G>A (p.C295Y)
c.895G>T (p.A299S)
c.899A>C (p.N300T)
c.901C>G (p.Q301E)
c.908T>C (p.V303A)
c.929G>A (p.G310D)
c.934T>C (p.Y312H)
c.945C>G (p.C315W)
c.955T>A (p.Y319N)
c.956A>C (p.Y319S)
c.961G>T (p.G321C)
c.982G>C (p.V328L)
c.1024C>G (p.Q342E)
c.1025A>C (p.Q342P)
c.1034A>T (p.D345V)
c.1036T>G (p.W346G)
c.1037G>T (p.W346L)
c.1036T>A (p.W346R)
c.1049G>T (p.G350V)
c.1051T>A (p.F351I)
c.1051T>C (p.F351L)
c.1052T>A (p.F351Y)
c.1055A>T (p.K352M)
c.1054A>C (p.K352Q)
c.1276G>C (p.A426P)
c.1279G>C (p.A427P)
c.1282C>T (p.L428F)
c.1283T>A (p.L428H)
c.1283T>C (p.L428P)
c.1283T>G (p.L428R)
c.1294T>G (p.Y432D)
c.1294T>A (p.Y432N)
c.1295A>C (p.Y432S)
c.1303G>T (p.V435F)
